# metaPathwayMap: A tool to predict metabolic pathway neighborhoods from structural classes of untargeted metabolomics peaks

**DOI:** 10.1101/2022.03.15.484337

**Authors:** Gaurav Moghe, Susan Strickler

## Abstract

**Summary:** Thousands of peaks detected via untargeted tandem liquid chromatography mass spectrometry (LC-MS/MS) of natural extracts typically go unannotated, limiting our understanding of the metabolic pathways perturbed under different conditions. Current tools for predicting metabolic pathways from untargeted metabolomics data either require prior compound identification or are more focused on specific model species. metaPathwayMap makes use of recent advances in computational metabolomics to map peaks detected in untargeted LC-MS/MS experiments to MetaCyc pathway representations using their structural class predictions. This approach enables better insights into metabolomes of model and non-model species.

**Availability and Implementation:** Required Python scripts can be downloaded from the moghelab/metaPathwayMap GitHub repository and implemented on a Unix machine. This tool is also available for use through the SolCyc website (https://metapathwaymap.solgenomics.net) and via DockerHub (srs57/metapathwaymap).

**Supplementary Information:** Additional information is provided in Supplementary Methods, Supplementary Files 1-3 and on GitHub (https://github.com/moghelab/metaPathwayMap)
