## Supplemental File 2 for "metaPathwayMap: A tool to predict metabolic pathway neighborhoods from structural classes of untargeted metabolomics peaks"

### Sheet: Legend
		Supplementary File 2: MGFs provided as input for CANOPUS. (A) CANOPUS results of 17 anthocyanin compounds identified in Bennett et al, 2021, (B) mgf for compounds obtained from Massbank and other sources (Kruse et al, 2022; Landis et al, 2021)

### Sheet: A-Anthocyanins-CANOPUS
name	molecularFormula	adduct	extraColumn	most specific class	level 5	subclass	class	superclass	all classifications
0_10_scan13108_scans13108	C56H46O21	[M + H]+	.	Flavonoid 3-O-p-coumaroyl glycosides	Flavonoid O-glycosides	Flavonoid glycosides	Flavonoids	Phenylpropanoids and polyketides	Organic compounds; Organoheterocyclic compounds; Carbohydrates and carbohydrate conjugates; Lipids and lipid-like molecules; Styrenes; Coumaric acids and derivatives; Benzopyrans; Alcohols and polyols; Phenols; Catechols; Ethers; Phenylpropanoids and polyketides; Organic acids and derivatives; Carboxylic acids and derivatives; Primary alcohols; Organooxygen compounds; Fatty acid esters; Flavonoid…
0_11_scan13273_scans13273	C51H52O27	[M + H]+	.	Anthocyanidin-3-O-glycosides	Flavonoid O-glycosides	Flavonoid glycosides	Flavonoids	Phenylpropanoids and polyketides	Organic compounds; Organoheterocyclic compounds; Carbohydrates and carbohydrate conjugates; Lipids and lipid-like molecules; Styrenes; Coumaric acids and derivatives; Benzopyrans; Alcohols and polyols; Phenols; Catechols; Ethers; Phenylpropanoids and polyketides; Organic acids and derivatives; Carboxylic acids and derivatives; Primary alcohols; Organooxygen compounds; Fatty acid esters; Flavonoid…
0_12_scan12605_scans12605	C43H48O24	[M + H]+	.	Anthocyanidin-3-O-glycosides	Flavonoid O-glycosides	Flavonoid glycosides	Flavonoids	Phenylpropanoids and polyketides	Organic compounds; Organoheterocyclic compounds; Carbohydrates and carbohydrate conjugates; Lipids and lipid-like molecules; Styrenes; Coumaric acids and derivatives; Benzopyrans; Alkyl aryl ethers; Alcohols and polyols; Phenols; Anisoles; Methoxyphenols; Ethers; Phenylpropanoids and polyketides; Organic acids and derivatives; Carboxylic acids and derivatives; Primary alcohols; Organooxygen compo…
0_13_scan12602_scans12602	C54H44O16	[M + H]+	.	Anthocyanidin-3-O-glycosides	Flavonoid O-glycosides	Flavonoid glycosides	Flavonoids	Phenylpropanoids and polyketides	Organic compounds; Organoheterocyclic compounds; Carbohydrates and carbohydrate conjugates; Lipids and lipid-like molecules; Styrenes; Coumaric acids and derivatives; Benzopyrans; Alkyl aryl ethers; Alcohols and polyols; Phenols; Anisoles; Methoxyphenols; Ethers; Phenylpropanoids and polyketides; Organic acids and derivatives; Carboxylic acids and derivatives; Primary alcohols; Organooxygen compo…
0_14_scan13359_scans13359	C70H46O14	[M + H]+	.	Flavonoid 3-O-p-coumaroyl glycosides	Flavonoid O-glycosides	Flavonoid glycosides	Flavonoids	Phenylpropanoids and polyketides	Organic compounds; Organoheterocyclic compounds; Carbohydrates and carbohydrate conjugates; Lipids and lipid-like molecules; Styrenes; Coumaric acids and derivatives; Benzopyrans; Alcohols and polyols; Phenols; Catechols; Ethers; Phenylpropanoids and polyketides; Organic acids and derivatives; Carboxylic acids and derivatives; Organooxygen compounds; Fatty acid esters; Flavonoids; Anthocyanidins;…
0_15_scan13361_scans13361	C59H50O22	[M + H]+	.	Anthocyanidin-3-O-glycosides	Flavonoid O-glycosides	Flavonoid glycosides	Flavonoids	Phenylpropanoids and polyketides	Organic compounds; Organoheterocyclic compounds; Carbohydrates and carbohydrate conjugates; Benzopyrans; Alkyl aryl ethers; Alcohols and polyols; Phenols; Anisoles; Methoxyphenols; Ethers; Phenylpropanoids and polyketides; Organic acids and derivatives; Carboxylic acids and derivatives; Primary alcohols; Organooxygen compounds; Flavonoids; Anthocyanidins; Carboxylic acid derivatives; Flavonoid gl…
0_16_scan13166_scans13166	C39H56O34	[M + H]+	.	Anthocyanidin-3-O-glycosides	Flavonoid O-glycosides	Flavonoid glycosides	Flavonoids	Phenylpropanoids and polyketides	Organic compounds; Organoheterocyclic compounds; Carbohydrates and carbohydrate conjugates; Benzopyrans; Alkyl aryl ethers; Alcohols and polyols; Phenols; Anisoles; Methoxyphenols; Ethers; Phenylpropanoids and polyketides; Primary alcohols; Organooxygen compounds; Flavonoids; Anthocyanidins; Flavonoid glycosides; Anthocyanins; Disaccharides; Flavonoid O-glycosides; Acetals; Secondary alcohols; Ox…
0_17_scan13430_scans13430	C46H60O32	[M + H]+	.	Anthocyanidin-3-O-glycosides	Flavonoid O-glycosides	Flavonoid glycosides	Flavonoids	Phenylpropanoids and polyketides	Organic compounds; Organoheterocyclic compounds; Carbohydrates and carbohydrate conjugates; Lipids and lipid-like molecules; Styrenes; Coumaric acids and derivatives; Benzopyrans; Alkyl aryl ethers; Alcohols and polyols; Phenols; Anisoles; Methoxyphenols; Ethers; Phenylpropanoids and polyketides; Organic acids and derivatives; Carboxylic acids and derivatives; Primary alcohols; Organooxygen compo…
0_18_scan13432_scans13432	C71H48O14	[M + H]+	.	Anthocyanidin-3-O-glycosides	Flavonoid O-glycosides	Flavonoid glycosides	Flavonoids	Phenylpropanoids and polyketides	Organic compounds; Organoheterocyclic compounds; Carbohydrates and carbohydrate conjugates; Benzopyrans; Alkyl aryl ethers; Alcohols and polyols; Phenols; Anisoles; Methoxyphenols; Ethers; Phenylpropanoids and polyketides; Organic acids and derivatives; Organooxygen compounds; Flavonoids; Anthocyanidins; Carboxylic acid derivatives; Flavonoid glycosides; Monocarboxylic acids and derivatives; Carb…
0_1_scan11698_scans11698	C40H36O16	[M + H]+	.	Flavonoid 3-O-p-coumaroyl glycosides	Flavonoid O-glycosides	Flavonoid glycosides	Flavonoids	Phenylpropanoids and polyketides	Organic compounds; Organoheterocyclic compounds; Carbohydrates and carbohydrate conjugates; Lipids and lipid-like molecules; Styrenes; Coumaric acids and derivatives; Benzopyrans; Alcohols and polyols; Phenols; Catechols; Ethers; Phenylpropanoids and polyketides; Organic acids and derivatives; Carboxylic acids and derivatives; Organooxygen compounds; Fatty acid esters; Flavonoids; Anthocyanidins;…
0_2_scan11810_scans11810	C34H42O21	[M + H]+	.	Anthocyanidin-3-O-glycosides	Flavonoid O-glycosides	Flavonoid glycosides	Flavonoids	Phenylpropanoids and polyketides	Organic compounds; Organoheterocyclic compounds; Carbohydrates and carbohydrate conjugates; Benzopyrans; Alkyl aryl ethers; Alcohols and polyols; Phenols; Anisoles; Methoxyphenols; Ethers; Phenylpropanoids and polyketides; Primary alcohols; Organooxygen compounds; Flavonoids; Anthocyanidins; Flavonoid glycosides; Anthocyanins; Disaccharides; Flavonoid O-glycosides; Acetals; Secondary alcohols; Ox…
0_3_scan12415_scans12415	C40H44O23	[M + H]+	.	Anthocyanidin-3-O-glycosides	Flavonoid O-glycosides	Flavonoid glycosides	Flavonoids	Phenylpropanoids and polyketides	Organic compounds; Organoheterocyclic compounds; Carbohydrates and carbohydrate conjugates; Styrenes; Coumaric acids and derivatives; Benzopyrans; Alcohols and polyols; Phenols; Catechols; Ethers; Phenylpropanoids and polyketides; Organic acids and derivatives; Carboxylic acids and derivatives; Primary alcohols; Organooxygen compounds; Fatty acid esters; Flavonoids; Anthocyanidins; Cinnamic acids…
0_4_scan12545_scans12545	C42H46O24	[M + H]+	.	Anthocyanidin-3-O-glycosides	Flavonoid O-glycosides	Flavonoid glycosides	Flavonoids	Phenylpropanoids and polyketides	Organic compounds; Organoheterocyclic compounds; Carbohydrates and carbohydrate conjugates; Lipids and lipid-like molecules; Styrenes; Coumaric acids and derivatives; Benzopyrans; Alcohols and polyols; Phenols; Catechols; Ethers; Phenylpropanoids and polyketides; Organic acids and derivatives; Carboxylic acids and derivatives; Primary alcohols; Organooxygen compounds; Fatty acid esters; Flavonoid…
0_5_scan12446_scans12446	C41H46O23	[M + H]+	.	Anthocyanidin-3-O-glycosides	Flavonoid O-glycosides	Flavonoid glycosides	Flavonoids	Phenylpropanoids and polyketides	Organic compounds; Organoheterocyclic compounds; Carbohydrates and carbohydrate conjugates; Benzopyrans; Alkyl aryl ethers; Alcohols and polyols; Phenols; Anisoles; Methoxyphenols; Ethers; Phenylpropanoids and polyketides; Organic acids and derivatives; Carboxylic acids and derivatives; Primary alcohols; Organooxygen compounds; Flavonoids; Anthocyanidins; Carboxylic acid derivatives; Flavonoid gl…
0_6_scan12604_scans12604	C43H48O24	[M + H]+	.	Anthocyanidin-3-O-glycosides	Flavonoid O-glycosides	Flavonoid glycosides	Flavonoids	Phenylpropanoids and polyketides	Organic compounds; Organoheterocyclic compounds; Carbohydrates and carbohydrate conjugates; Lipids and lipid-like molecules; Styrenes; Coumaric acids and derivatives; Benzopyrans; Alkyl aryl ethers; Alcohols and polyols; Phenols; Anisoles; Methoxyphenols; Ethers; Phenylpropanoids and polyketides; Organic acids and derivatives; Carboxylic acids and derivatives; Primary alcohols; Organooxygen compo…
0_7_scan12606_scans12606	C50H44O19	[M + H]+	.	Flavonoid 3-O-p-coumaroyl glycosides	Flavonoid O-glycosides	Flavonoid glycosides	Flavonoids	Phenylpropanoids and polyketides	Organic compounds; Organoheterocyclic compounds; Carbohydrates and carbohydrate conjugates; Lipids and lipid-like molecules; Styrenes; Coumaric acids and derivatives; Benzopyrans; Alkyl aryl ethers; Alcohols and polyols; Phenols; Catechols; Anisoles; Methoxyphenols; Ethers; Phenylpropanoids and polyketides; Organic acids and derivatives; Carboxylic acids and derivatives; Primary alcohols; Organoo…
0_8_scan12697_scans12697	C40H51ClN2O23	[M + H]+	.	Anthocyanidin-3-O-glycosides	Flavonoid O-glycosides	Flavonoid glycosides	Flavonoids	Phenylpropanoids and polyketides	Organic compounds; Organoheterocyclic compounds; Carbohydrates and carbohydrate conjugates; Benzopyrans; Alkyl aryl ethers; Alcohols and polyols; Phenols; Anisoles; Methoxyphenols; Ethers; Phenylpropanoids and polyketides; Organic acids and derivatives; Carboxylic acids and derivatives; Organohalogen compounds; Organonitrogen compounds; Primary alcohols; Organooxygen compounds; Flavonoids; Anthoc…

### Sheet: B-MassBank_compounds
BEGIN IONS
SCANS=1
PEPMASS=173.0445
MSLEVEL=2
CHARGE=1-
ION=[M-H]-
TITLE=Shikimate|EMBL-MCF_spec24932
73.027985 69.019601
73.862061 0.297682
74.031334 0.888711
76.968536 0.929075
81.033043 5.053273
81.717117 0.169591
83.012299 0.340847
83.02346 0.155815
83.048721 22.030206
84.052032 0.677521
85.027985 10.851451
93.033127 100
94.036446 3.496365
96.020477 0.334348
99.000603 0.34914
99.007309 19.958109
99.043694 21.008976
100.010605 0.382602
100.047089 0.387272
101.023033 1.872213
101.059242 0.341457
109.027916 1.304711
111.043762 57.078306
112.046944 2.190846
113.022896 0.73504
125.198112 0.171612
127.039017 0.29856
129.018051 8.187593
129.05455 1.879209
137.023193 41.427571
138.026276 1.641502
140.687347 0.159659
143.033768 8.813706
144.037689 0.198081
154.946259 48.571253
155.033844 17.481816
155.945602 3.299073
156.037338 0.856867
172.141357 1.162521
172.94249 0.329396
172.956955 7.391567
173.044601 26.053971
173.115845 0.356156
173.955765 0.715893
174.047195 0.761065
174.059692 0.321253
END IONS
BEGIN IONS
SCANS=2
PEPMASS=179.0555
MSLEVEL=2
CHARGE=1-
ION=[M-H]-
TITLE=Myo-Inositol|EMBL-MCF_spec360756
56.486414 2.631168
58.071702 2.52951
59.009691 4.87096
59.012407 100
69.023652 3.015331
69.483913 4.269852
71.012323 37.498054
82.726319 3.638631
84.129136 2.660203
85.027719 3.363075
120.747712 2.739965
137.617469 3.033775
148.898078 2.73646
END IONS
BEGIN IONS
SCANS=3
PEPMASS=290.1751
MSLEVEL=2
CHARGE=1+
ION=[M+H]+
TITLE=Hyoscyamine|RIKENPlaSMA000481
67.05302 1.5
67.05743 1.6
70.06641 1.1
77.03959 2.5
79.05444 0.8
82.06597 2.6
83.07427 1.6
91.05522 10.9
92.05383 0.6
93.07057 55.1
94.07354 4.9
95.07115 1.1
95.0853 4.3
96.08173 3.1
98.09643 1.4
103.05425 2.9
109.08978 0.9
121.06467 3.6
122.06839 0.6
122.09852 0.5
124.11286 100
124.14511 1.7
125.11644 14.6
140.10841 1.3
142.12379 4.4
260.16281 0.5
260.17114 0.8
290.17587 14.2
END IONS
BEGIN IONS
SCANS=4
PEPMASS=399.1450
MSLEVEL=2
CHARGE=1+
ION=[M+H]+
TITLE=SAM|PR100378
97.0286 59.45
102.055 27.07
136.063 78.77
250.0945 89.95
298.0972 21.35
399.145 21.71
END IONS
BEGIN IONS
SCANS=5
PEPMASS=290.1751
MSLEVEL=2
CHARGE=1+
ION=[M+H]+
TITLE=Atropine|RIKENPlaSMA000869
67.0535 1.1
67.0581 1.1
70.06634 0.7
77.03944 1.5
82.06311 1.1
82.06693 2.5
83.0722 0.8
91.05433 9.1
92.05701 0.7
93.07039 46.4
94.07373 5.7
95.07232 0.6
95.08577 3.6
96.08051 2.3
96.08989 0.5
98.09579 0.8
103.05511 2.3
109.08743 0.8
121.06569 4.2
124.11231 100
124.14491 0.6
125.11623 12.9
126.11761 0.6
140.11081 0.6
142.12288 6.2
143.12177 0.7
214.16322 0.7
260.16406 1.1
290.17502 15.5
END IONS
BEGIN IONS
SCANS=6
PEPMASS=114.0547
MSLEVEL=2
CHARGE=1-
ION=[M-H]-
TITLE=Proline|EMBL-MCF_spec388968
63.968288 3.884727
66.033409 6.094364
68.848625 16.258534
86.023041 4.624142
91.206627 3.921942
104.294479 3.537512
114.054642 100
END IONS
BEGIN IONS
SCANS=7
PEPMASS=428.0087
MSLEVEL=2
CHARGE=1+
ION=[M+K]+
TITLE=Hydroxybut-3-enylglucosinolate|PR100427
98.9655 23.28
158.9809 19.42
234.971 9.89
348.0114 18.76
371.9337 11.84
427.0938 49.06
428.0928 24.49
END IONS
BEGIN IONS
SCANS=8
PEPMASS=174.0555
MSLEVEL=2
CHARGE=1-
ION=[M-H]-
TITLE=3-Indoleacetic acid|PT202550
128.0507 7.915
130.0664 45.72
143.8976 4.049
174.0555 17.74
END IONS
BEGIN IONS
SCANS=9
PEPMASS=367.1187
MSLEVEL=2
CHARGE=1-
ION=[M-H]-
TITLE=Curcumin|BML00308
100.2134 1.754386
120.1499 7.45614
130.0494 2.48538
133.2864 5.336257
134.0394 12.207602
139.0568 1.827485
141.0315 2.339181
144.9917 1.608187
149.0601 52.119883
149.094 2.631579
149.125 1.754386
158.0417 5.847953
173.0604 37.426901
173.0969 1.608187
175.0392 1.900585
202.0222 2.704678
214.1926 1.608187
217.0493 100
217.0877 6.944444
217.1248 2.266082
217.1869 2.266082
220.4555 1.681287
284.0368 1.973684
284.2781 1.535088
288.2677 1.900585
297.4367 2.266082
328.7121 3.216374
343.8498 1.608187
357.1946 3.581871
367.1175 37.646199
END IONS
BEGIN IONS
SCANS=10
PEPMASS=1021.56714
MSLEVEL=2
CHARGE=1-
ION=[M-H]-
TITLE=TricolorinA|Self
81.03391 51275
83.01309 34131
83.049 12860
84.02092 4375
85.02866 84571
86.00001 5345
87.0083 61884
87.04437 11219
89.02323 18454
95.01321 29773
97.02837 95173
99.00739 17879
99.04469 35299
101.02354 66728
101.06013 584019
103.03928 11187
109.0291 40833
111.00821 11164
111.04483 11190
112.01576 17591
113.0234 56025
115.07527 10891
119.03421 4762
121.02882 4529
123.0442 17011
124.01558 21037
125.02406 246425
126.03153 71091
127.04001 103514
137.02448 12687
139.03963 34805
142.02629 10243
143.03503 47993
145.05054 13820
149.02472 5959
151.03987 10670
163.06169 6404
167.03592 10351
179.0363 4215
211.09914 4601
253.21669 34554
269.21527 4187
271.22882 459100
272.23221 10069
285.24512 44262
291.11136 10120
313.24008 31484
327.25754 14814
339.25275 10177
353.27042 5798
363.25262 11164
381.26685 11169
383.2804 14251
399.27353 173526
413.29346 11661
417.29053 875474
418.28751 29717
431.29858 53683
441.28381 15362
459.29636 47948
495.29181 4890
501.34692 21206
513.30347 8031
525.30261 55506
543.3197 57858
561.32971 1299427
562.32935 49681
575.34985 49777
579.33813 104090
645.38696 54855
663.39008 47608
671.37152 15532
689.38116 59008
707.37714 46327
773.42072 12246
791.4397 53670
799.42035 11074
809.45923 28202
817.42877 107279
835.43188 34937
883.47729 4317
893.52637 16278
901.48413 17200
919.49457 387025
920.49841 17895
933.48199 4560
937.50177 35853
1003.56158 5160
1021.56714 958549
1022.55884 75208
END IONS
BEGIN IONS
SCANS=11
PEPMASS=491.1190
MSLEVEL=2
CHARGE=1-
ION=[M-2H]-
TITLE=Malvidin-3-O-galactoside|PR100789
214.0275 25.887709
226.0276 13.406677
242.0228 16.115326
254.0232 18.330804
270.0182 21.274659
271.0255 12.365706
298.0145 9.030349
299.021 17.223065
313.0362 71.972686
314.0445 19.878604
328.0596 100
329.0678 64.688923
491.119 90.500759
END IONS
BEGIN IONS
SCANS=12
PEPMASS=179.0703
MSLEVEL=2
CHARGE=1+
ION=[M+H]+
TITLE=Coniferaldehyde|NA000835
119.0494 2.743595
133.0647 7.129924
147.044 47.891306
161.0597 34.271675
179.0702 100
END IONS
BEGIN IONS
SCANS=13
PEPMASS=187.0401
MSLEVEL=2
CHARGE=1-
ION=[M-H]-
TITLE=Plumbagin|VF-NPL-QEHF003321
50.04076 0.023606
50.874137 0.021148
50.935375 0.018689
51.049719 0.015458
51.207143 0.019676
51.472056 0.285705
51.474778 0.040977
52.21629 0.021612
53.071217 0.023196
53.118718 0.033218
54.154681 0.0255
54.455252 0.022907
54.469256 0.023664
55.572444 0.026213
55.596001 0.02606
57.022772 0.014189
57.340604 0.022208
58.49124 0.025612
60.158945 0.019281
60.192155 0.030316
60.442978 0.027215
61.287633 0.030685
61.299652 0.022833
61.427562 0.023079
62.45127 0.023531
62.722718 0.029615
62.773933 0.021138
63.203871 0.03349
63.45153 0.023644
63.68873 0.02228
63.888244 0.02282
63.985558 0.02606
65.231261 0.018484
66.002901 0.022931
66.080401 0.013551
66.155727 0.025716
67.017511 0.338041
67.132223 0.02824
68.506868 0.026038
68.592445 0.02802
68.812861 0.035141
69.006361 0.021665
69.140947 0.023649
69.1871 0.020046
69.319324 0.031131
69.842703 0.025397
70.062352 0.021074
70.209573 0.018913
70.872431 0.018535
72.767498 0.01975
74.76088 0.048004
74.992777 0.022038
76.088347 0.026311
76.109314 0.026902
77.123422 0.034481
78.620523 0.013714
79.391192 0.023747
80.298667 0.020988
80.599664 0.024127
80.655653 0.019045
80.809804 0.021944
81.322797 0.027867
81.48574 0.026143
82.006341 0.02331
82.891352 0.01456
82.894219 0.02425
83.604908 0.028842
84.021825 0.024933
84.1801 0.028057
85.590436 0.014798
85.625207 0.020366
87.461187 0.026339
87.889573 0.023737
88.489474 0.02611
89.038335 0.210497
89.435084 0.022313
90.685865 0.023801
91.567979 0.028974
92.766561 0.014351
92.769917 0.013665
93.488828 0.014614
95.711671 0.0223
95.811827 0.02416
96.073053 0.023029
99.436829 0.026178
99.924435 0.108607
100.083171 0.029491
101.478169 0.027874
102.506109 0.023743
103.054034 0.268946
105.848474 0.022833
106.248502 0.020779
106.642222 0.020687
108.568206 0.026952
109.76168 0.030255
111.464914 0.024644
111.584473 0.014361
113.93729 0.016943
114.292679 0.02544
115.049576 0.025393
115.054122 2.964214
115.515001 0.026934
116.057704 0.057141
116.378534 0.022569
117.033384 1.477208
117.180115 0.025039
117.496539 0.023795
117.870165 0.02337
118.222721 0.028688
120.658794 0.028173
121.214259 0.025739
123.869115 0.021179
129.214271 0.027628
129.977308 0.023011
130.041332 0.652876
130.135039 0.031329
130.465253 0.026416
130.616525 0.025869
131.049109 4.095317
132.052567 0.114907
133.272525 0.023524
135.687258 0.024611
136.685276 0.032964
136.990417 0.028107
140.977472 0.029056
141.033448 0.04956
143.049211 1.253051
143.866399 0.027047
146.443399 0.028601
150.678735 0.024574
152.286274 0.013921
155.148043 0.022129
156.732006 0.015312
156.736051 0.03172
158.036329 11.292849
159.006171 0.040417
159.044223 100
160.047523 9.878276
161.023501 3.069509
162.026548 0.040206
163.693582 0.031075
164.777799 0.034036
165.598007 0.024059
169.046136 0.027971
172.66942 0.026625
174.031316 11.049974
177.305888 0.026892
181.728177 0.024625
186.030558 0.029824
187.039326 41.228008
188.047716 14.932329
188.061772 0.02859
189.055034 1.57737
190.295048 0.02478
197.818796 0.018033
198.733184 0.028438
199.488568 0.013999
207.795413 0.028467
209.255996 0.02881
END IONS
BEGIN IONS
SCANS=14
PEPMASS=737.356
MSLEVEL=2
CHARGE=1-
ION=[M+HCOO]-
TITLE=Hab_peak737|Self
112.98157 0.987841945288754
116.92654 0.835866261398176
128.95193 0.379939209726444
130.94676 0.379939209726444
143.04115 0.683890577507599
161.04868 0.911854103343465
179.06729 0.531914893617021
180.96745 0.455927051671732
191.1028 0.379939209726444
197.01143 1.44376899696049
199.16782 5.69908814589666
200.1748 0.531914893617021
207.04399 5.16717325227964
208.06773 0.60790273556231
227.09642 2.12765957446809
233.15617 6.68693009118541
234.15672 0.987841945288754
235.16757 28.419452887538
236.1763 4.40729483282675
237.17746 0.683890577507599
245.10509 0.759878419452888
248.9948 0.379939209726444
249.13516 0.835866261398176
251.16388 13.677811550152
252.16418 3.19148936170213
253.18336 0.379939209726444
263.12109 0.759878419452888
265.13541 3.19148936170213
266.17905 0.531914893617021
267.16608 1.82370820668693
269.17606 1.21580547112462
277.21158 3.41945288753799
278.24283 0.759878419452888
279.23538 0.379939209726444
283.21121 0.455927051671732
289.17157 0.379939209726444
291.11026 0.379939209726444
297.12894 0.683890577507599
297.24881 0.683890577507599
299.14999 0.379939209726444
301.15039 0.60790273556231
303.15729 7.67477203647416
304.15042 1.21580547112462
305.10507 0.60790273556231
311.17584 2.12765957446809
312.16519 0.60790273556231
319.16095 1.59574468085106
320.14206 0.911854103343465
323.08447 1.06382978723404
323.1709 0.60790273556231
325.1857 2.96352583586626
326.16879 0.455927051671732
329.16034 1.29179331306991
330.17426 0.60790273556231
330.98737 1.13981762917933
336.10278 0.60790273556231
336.98462 0.60790273556231
337.15921 0.379939209726444
339.18857 1.13981762917933
340.21619 0.379939209726444
341.12457 1.3677811550152
342.08322 0.455927051671732
343.19366 0.835866261398176
361.21091 2.27963525835866
371.13419 0.531914893617021
375.18497 0.759878419452888
389.1355 1.13981762917933
394.96338 0.759878419452888
397.22797 0.531914893617021
398.19312 0.379939209726444
407.15137 11.2462006079027
408.13583 1.59574468085106
408.22452 0.911854103343465
425.16425 26.2917933130699
426.16345 4.17933130699088
427.18567 1.59574468085106
445.29471 0.379939209726444
449.14685 2.50759878419453
450.11389 0.455927051671732
485.31451 1.21580547112462
487.33755 41.3373860182371
488.3338 14.9696048632219
489.19052 0.455927051671732
489.36496 1.97568389057751
491.21048 4.0273556231003
492.20291 1.06382978723404
493.2215 0.60790273556231
493.34586 1.89969604863222
495.21759 0.683890577507599
503.33347 0.60790273556231
505.2504 3.3434650455927
506.27008 1.44376899696049
507.13904 0.379939209726444
507.37225 0.455927051671732
507.65179 0.379939209726444
507.79047 0.455927051671732
508.36887 0.379939209726444
508.68011 0.683890577507599
508.89331 0.379939209726444
509.21783 100
509.63992 0.759878419452888
510.21564 21.048632218845
510.61655 0.60790273556231
510.79211 0.379939209726444
511.00467 0.531914893617021
511.2157 5.09118541033435
512.20721 0.531914893617021
513.276 1.13981762917933
513.39514 0.531914893617021
514.30603 0.683890577507599
523.25488 6.99088145896657
524.26923 1.82370820668693
525.3136 1.51975683890578
529.32928 1.89969604863222
532.38715 0.379939209726444
537.22076 0.455927051671732
538.24463 0.379939209726444
547.32843 0.379939209726444
555.32306 8.28267477203647
556.31488 3.79939209726444
557.38849 0.835866261398176
565.33447 0.379939209726444
572.32092 1.74772036474164
573.30133 0.987841945288754
575.2915 1.29179331306991
576.32959 0.455927051671732
587.25537 0.759878419452888
589.30206 7.06686930091185
590.31537 3.19148936170213
591.3161 0.835866261398176
592.48645 1.06382978723404
593.27802 7.59878419452887
594.25891 2.0516717325228
595.29541 0.455927051671732
604.86841 0.379939209726444
605.38861 0.455927051671732
605.93494 0.379939209726444
607.32025 84.4224924012158
607.7796 0.531914893617021
608.32422 24.6960486322188
608.98065 0.379939209726444
609.33099 7.37082066869301
610.33948 1.21580547112462
610.60364 0.379939209726444
611.29871 0.60790273556231
620.46338 0.60790273556231
653.33246 0.683890577507599
677.33087 21.5045592705167
678.32947 6.45896656534954
679.32135 2.43161094224924
680.27783 0.683890577507599
688.84967 0.455927051671732
689.50427 0.379939209726444
689.90063 0.60790273556231
690.10907 0.379939209726444
690.95258 0.379939209726444
691.38184 90.273556231003
692.3858 30.4711246200608
692.94299 0.987841945288754
693.40112 8.05471124620061
694.38904 1.74772036474164
696.54559 0.455927051671732
697.64984 0.379939209726444
709.40643 0.379939209726444
712.53522 0.531914893617021
714.48328 2.27963525835866
715.56256 1.21580547112462
723.34406 0.455927051671732
726.55505 0.455927051671732
727.34851 4.93920972644377
728.42871 1.89969604863222
729.35352 1.21580547112462
729.565 0.455927051671732
730.32104 0.455927051671732
736.08386 0.379939209726444
737.38843 65.4255319148936
737.75073 0.531914893617021
738.3927 24.3920972644377
738.96173 0.379939209726444
739.38849 6.23100303951368
740.50604 0.911854103343465
END IONS
BEGIN IONS
SCANS=15
PEPMASS=148.060309
MSLEVEL=2
CHARGE=1+
ION=[M+H]+
TITLE=Glutamate|KNA00073
100.111848 0.104634
102.054776 0.823847
113.070607 0.400801
115.08635 0.159176
116.070432 0.053597
130.048097 0.051139
130.049778 3.742895
130.051178 0.06863
130.052019 0.053001
131.053091 0.06611
137.132305 0.072121
141.95849 0.135946
147.076683 0.773981
147.538998 0.052438
147.88793 0.056863
147.966432 0.081861
148.002816 0.083432
148.029007 0.285516
148.039553 0.050691
148.044997 0.058523
148.04908 0.086601
148.050441 0.087311
148.052142 0.233689
148.054864 0.425406
148.057246 0.797968
148.058267 0.759218
148.060309 62.172015
148.06201 1.04738
148.063031 0.841047
148.065073 0.301623
148.066094 0.473904
148.068816 0.210179
148.070858 0.063223
148.07222 0.073288
148.074942 0.050359
148.076304 0.050269
148.077665 0.050684
148.091621 0.283201
148.117835 0.076069
148.154275 0.089669
148.232989 0.071181
148.584387 0.051095
149.022904 0.119257
149.056928 0.059935
149.063459 3.169793
149.065178 0.050405
149.06621 0.051729
150.064339 0.328409
158.002927 0.224575
158.092249 0.084707
158.096003 0.079941
158.961247 0.053705
159.041531 0.062068
159.067296 0.062949
159.069191 0.142253
159.07298 0.190859
159.073738 0.199936
159.076391 14.472127
159.079423 0.193336
159.081318 0.074045
159.082834 0.107402
159.111262 0.061784
160.079315 0.827146
163.132671 0.098777
170.096285 0.056308
171.149548 1.324314
174.128018 0.429432
175.426851 0.086195
175.859062 0.055382
175.879326 0.086465
175.981143 0.115837
176.028335 0.123592
176.062307 0.421759
176.074222 0.061391
176.075987 0.076691
176.077752 0.053706
176.0804 0.066807
176.083048 0.081003
176.085696 0.065856
176.086579 0.072421
176.088344 0.134903
176.09011 0.127938
176.092316 0.358887
176.095848 0.63128
176.098937 1.20201
176.100261 1.212717
176.10291 100
176.105117 1.580617
176.106441 1.221307
176.108648 0.471957
176.110414 0.718754
176.113946 0.310408
176.116595 0.09724
176.11836 0.112195
176.120126 0.059017
176.121009 0.056917
176.121892 0.074608
176.123658 0.076143
176.125424 0.075623
176.128956 0.066769
176.130722 0.073759
176.132488 0.052093
176.137787 0.052846
176.143527 0.426678
176.177533 0.115369
176.224803 0.139467
176.32692 0.097236
176.346823 0.052165
176.782884 0.084843
177.099417 0.454964
177.102979 0.091531
177.10565 6.329998
177.109657 0.064239
178.106203 0.245695
178.108448 0.054128
179.062747 0.078358
182.984328 0.18441
187.125577 0.141217
199.179842 0.141085
223.063237 0.243823
351.186963 0.078661
351.190693 0.087228
351.198151 9.996236
351.204367 0.123616
351.20934 0.083439
352.19354 0.073476
352.20103 0.889051
391.282894 0.932728
392.286254 0.119186
538.334423 0.129237
566.376791 0.08714
END IONS
BEGIN IONS
SCANS=16
PEPMASS=331.2839
MSLEVEL=2
CHARGE=1+
ION=[M+H]+
TITLE=2-Palmitoylglycerol|idFiehnHILIC001640
41.0411 20.095694
43.05207 60.287081
57.06861 100
67.04691 20.095694
69.06947 40.191388
71.08184 40.191388
71.09012 40.191388
81.06333 20.095694
85.10142 60.287081
93.07085 17.22488
95.08266 100
97.06621 17.22488
106.03735 17.22488
109.09824 60.287081
113.0561 20.095694
119.08681 17.22488
128.0556 17.22488
191.17738 17.22488
267.16608 17.22488
313.27185 60.287081
END IONS
BEGIN IONS
SCANS=17
PEPMASS=773.1938
MSLEVEL=2
CHARGE=1+
ION=[M+H]+
TITLE=Cyanidin-3-sophoroside-5-glucoside|Self
68.99792 5240
69.03381 4153
81.03407 4777
85.02928 5183
89.03902 6482
109.02911 2856
111.00803 2759
117.03379 5028
121.02784 3891
127.03982 3594
135.04462 24270
135.86253 2605
137.02347 49043
145.02899 19297
149.02286 4740
157.06502 3910
161.06062 3644
163.03876 93302
177.01962 4761
185.06026 4382
187.11653 3172
189.05431 6964
213.05396 14090
219.02899 2906
231.0643 8718
241.04825 9627
259.0592 3221
269.04459 3080
272.07117 3573
287.05511 1260928
288.0593 18535
299.05313 16879
300.06097 14440
327.0527 3507
329.06485 79359
339.08926 3044
353.06516 16357
367.08575 3800
395.07581 9397
413.08371 6626
431.1008 6282
449.1105 16345
455.18405 2889
593.13177 4039
611.13861 10548
653.50446 3222
773.18951 9327
END IONS
BEGIN IONS
SCANS=18
PEPMASS=355.1024
MSLEVEL=2
CHARGE=1+
ION=[M+H]+
TITLE=ChlorogenicAcid|MoNA033186
41.0404 1
55.05543 0.5
63.02559 1.1
65.04173 1.3
67.05604 2.5
77.04078 2.9
79.05651 2.4
83.05096 3.8
89.04126 29.8
89.09091 0.7
91.05719 1.5
101.04167 0.5
107.0523 9.4
111.0461 2
117.03617 49.6
117.07752 1.7
129.0553 0.6
135.04655 71.2
135.09098 2.7
135.10732 2.2
135.12049 0.9
139.03817 0.5
145.03124 57.8
145.07699 1.6
161.02805 0.6
163.04162 100
163.09023 3.6
END IONS
BEGIN IONS
SCANS=19
PEPMASS=726.5100
MSLEVEL=2
CHARGE=1-
ION=[M-H]-
TITLE=Phosphatidylethanolamine 17:1-18:2|UT001119
261.04 1.12694
267.22 28.258558
268.17 6.953009
279.2 100
280.17 17.712099
281.2 3.86987
464.02 8.101212
465.34 0.893047
END IONS
BEGIN IONS
SCANS=20
PEPMASS=263.3200
MSLEVEL=2
CHARGE=1-
ION=[M-H]-
TITLE=AbscissicAcid|PS058409
136 4.055988
152 23.755972
153 100
163 5.857204
204 38.927821
219 13.727531
END IONS
BEGIN IONS
SCANS=21
PEPMASS=307.0838
MSLEVEL=2
CHARGE=1+
ION=[M+H]+
TITLE=GlutathioneReduced|BAF_UVA_POS000825
76.039 8.11011
84.0441 42.560561
130.0493 48.43043
177.0309 12.643644
179.0467 8.237237
231.0418 20.112112
235.0186 9.387387
243.0422 5.826827
257.0741 5.295295
275.5649 7.715716
298.5685 6.938939
307.0807 100
307.5839 19.131131
308.0883 10.813814
355.0712 15.938939
484.1136 6.064064
END IONS
